# Stop codon-proximal 3′UTR introns in vertebrates can elicit EJC-dependent Nonsense-Mediated mRNA Decay

**DOI:** 10.1101/677666

**Authors:** Pooja Gangras, Thomas L. Gallagher, Robert D. Patton, Zhongxia Yi, Michael A. Parthun, Kiel T. Tietz, Natalie C. Deans, Ralf Bundschuh, Sharon L. Amacher, Guramrit Singh

## Abstract

The Exon Junction Complex (EJC) regulates many steps in post-transcriptional gene expression and is essential for cellular function and organismal development; however, EJC-regulated genes and genetic pathways during development remain largely unknown. To study EJC function during zebrafish development, we first established that zebrafish EJCs mainly bind ∼24 nucleotides upstream of exon-exon junctions, and are also detected at more distant non-canonical positions. We then generated mutations in two zebrafish EJC core genes, *rbm8a* and *magoh*, and observed that homozygous mutant embryos show paralysis, muscle disorganization, neural cell death, and motor neuron outgrowth defects. Coinciding with developmental defects, mRNAs subjected to Nonsense-Mediated mRNA Decay (NMD) due to translation termination ≥ 50 nts upstream of the last exon-exon junction are upregulated in EJC mutant embryos. Surprisingly, several transcripts containing 3′UTR introns (3′UI) < 50 nts downstream of a stop codon are also upregulated in EJC mutant embryos. These proximal 3′UI-containing transcripts are also upregulated in NMD-compromised zebrafish embryos, cultured human cells, and mouse embryonic stem cells. Loss of function of *foxo3b,* one of the upregulated proximal 3′UI-containing genes, partially rescues EJC mutant motor neuron outgrowth. In addition to *foxo3b*, 166 other genes contain a proximal 3′UI in zebrafish, mouse and humans, and these genes are enriched in nervous system development and RNA binding functions. A proximal 3′UI-containing 3′UTR from one of these genes, *HNRNPD*, is sufficient to reduce steady state transcript levels when fused to a *β-globin* reporter in HeLa cells. Overall, our work shows that genes with stop codon-proximal 3′UIs encode a new class of EJC-regulated NMD targets with critical roles during vertebrate development.
