## Supplemental Table 1 for "Stop codon-proximal 3′UTR introns in vertebrates can elicit EJC-dependent Nonsense-Mediated mRNA Decay"

### Sheet: number of reads
Table 1: Number of mapped reads
RIP-seq
		uniquely mapped reads (millions)
experiment	timepoint (hpf)	replicate 1	replicate 2	replicate 3
Rbm8a RIP-seq	24	2.06	0.14	8.06
RNA-seq
		uniquely mapped reads (millions)
genotype/sample	timepoint (hpf)	replicate 1	replicate 2	replicate 3
rbm8a WT sibling	21	35.9	9	40.2
	27	9	10.6	47.8
rbm8a mutant	21	15.7	16.3	27.6
	27	72.4	39	17.4
magoh WT sibling	21	14.9	7.6	5.3
magoh mutant	21	23.2	4.4	7.2
		uniquely mapped left reads (millions)		uniquely mapped right reads (millions)
		replicate1	replicate2	replicate1	replicate2
upf1 knockdown embryos	12	50.2	50.2	49.7	48.7
control WT embryos	12	39.6	43.9	39.1	43.3
