## Supplemental Table 4 for "Stop codon-proximal 3′UTR introns in vertebrates can elicit EJC-dependent Nonsense-Mediated mRNA Decay"

### Sheet: genotyping_hrma
Table 2: master list of primers
genotyping primers
rbm8aoz35	GCTCACTGCCGCTCACTC
	AGGCCGTCAGAAGAAAACAC
magohoz36	AAGCGATTCATTGAAGGAACA
	GCGTCACTTACCGTCTGGTC
foxo3bihb404	AGATCATGCACTTGGCCTCT		Liu et al. 2016 (40,41)
	GGAGAGCCTGTGTTCTCCTG
HRMA primers
rbm8aoz35	TCACAAGCAAGCATCATGGC
	AACTGTACCATCGCCATCCT
magohoz36	GGTTTCTTTAATACCGCGCAC
	GGCGCGTCACTTACCGTCTG
sequencing primers
rbm8aoz35	CACCTCTACACTGCCAAACC
	AGCTGAATCACTACAACGCG
magohoz36	CACTGGTGTGCGACTAGGAA
	CTCAAACGCAAGTTCGCATA
foxo3bihb404	same as geno primers		Liu et al. 2016 (40,41)

### Sheet: zf_qpcr
srsf7a	CCACTTCAGGGAGCTCAGAC
	AATGACCTGTCTCCCCACAC
srsf3a	CGGCCACGAGACGATTATAG
	TTGGTGTACGCTGGTCACAT
srsf10b	TGAAGATGTCCGAGATGCAG
	CGGAGATGAGCGTTCCTTAT
gadd45aa f3	TCTCATCCAGGCTTTCTGCT
r3	GCAGAAGCGGTTCACTTTTC
gtpbp1l	ACGACCAGAACGGGGAAG
	CATGCCGATCACATAGATGG
pik3r3a	GTGAATGTAACGCAGCAAGG
	GCAGTTTTGGATTTCTCTGGA
foxo3b	CAGTGCACCAAGTGACTGGA
	GTCACATTCGCATTCCATGA
phlda2	CAGGGCTTTAAAACGCAAAA
	CCTTTCAGACTTGCCGACAT
cdkn1ba	CGGACCCCAAAACGTAAAG
	TCCGAGGCTCGATTTGTTATT
atxn1b	TGAAGATTGACTCCAGCACTGT
	TGACCAACCTTGACCAAACA
eif4a2	CGTGGCTTCAAGGATCAAAT
	CTCCTTTTTCACCAGGATGC
mob4_F	CTTTCACCATCGCCAGATTT			Hu et al. 2016 (79)
mob4_R	TGAGGCTTCAAATGCACAAG

### Sheet: hs_qpcr
cdkn1b_F	AAGAAGCCTGGCCTCAGAA
cdkn1b_R	CAGGATGTCCATTCCATGAAG
phlda2_F	GCTCATCGATTTCCAGAACC
phlda2_R	CCTAGCCTCGGTCCGACT
foxo3a_F1	CTGTCCCAGATCTACGAGTGG
foxo3a_R1	TCTTGCCAGTTCCCTCATTC
srsf4d	AGTTTTAGGACAAAGATATGGTTTT
	GCCGCGGGCATGCTCAACAATTACT
tbp: control	TGTTTCTTGGCGTGTGAAGATAACC
	AGAAACCCTTGCGCTGGAACTCGTC
hnrnpd	GCAGAGTGGTTATGGGAAGG
	GCTATTAGCAGGTGGCAGGA
arc	CTGAGATGCTGGAGCACGTA
	GCCTTGATGGACTTCTTCCA
srsf2	GTGTCCAAGAGGGAATCCAA
	TAGCCAGTTGCTTGTTCCAA
stx3	CTTTCCGTTGGGCTGAATTA
	GGTTGCAAGGAAACAAAGGA

### Sheet: b-globin NMD reporters
Primer	Sequence	Purpose
ARC_NotF	AGAAGCGGCCGCccggagcccccagcctgccc	forward primer to amplify ARC 3'UTR
ARC_XbR	GGAGAAtctagagagtctgtctctggggtaaggtgcac	reverse primer to amplify ARC 3'UTR
FOXO3_3utrNotF	GGAGAAGCGGCCGCTGAGGAAGGGGAAGTGGGCAAAGC	forward primer to amplify FOXO3 3'UTR
FOXO3_3R	ttgaaaagcccaaaggTGTTCTCTTCACGAGCAG	reverse primer that joins the first and last 250 nt of FOXO3 3'UTR intron
FOXO3_4F	cgtgaagagaacaCCTTTGGGCTTTTCAACTTCAGAG	forward primer that joins the first and last 250 nt of FOXO3 3'UTR intron
FOXO3_short3utrXbR	ggccgctctagaCAGAATGGCCGACGGGGGCTCACG	reverse primer to amplify short FOXO3 3'UTR
HNRNPD_NotF	AGAAGCGGCCGCatttgcaacttatccccaacagGTATG	forward primer to amplify HNRNPD 3'UTR
HNRNPD_XbR	GGAGAAtctagaaacacttgaattcatctatgaagtccac	reverse primer to amplify HNRNPD 3'UTR
